# Neuropeptide F regulates adult female response to diet, larval locomotion and several larval physiological processes in *Lucilia cuprina cuprina*

**DOI:** 10.64898/2025.12.22.696103

**Authors:** Juan P. Wulff, Esther J. Belikoff, Vanesa A. S. Cunha, Pedro Mariano-Martins, Maxwell J. Scott

## Abstract

The blowfly *Lucilia cuprina dorsalis* is a highly detrimental ectoparasite of sheep responsible for causing flystrike, a condition that can result in severe morbidity and potentially lead to death if left untreated. In contrast, *Lucilia cuprina cuprina* is necrophagous and not a pest. We have been interested in identifying the genes that may play a role in the evolution of a parasitic lifestyle in blowflies. The objective of the present work was to explore the physiological role of the *L. cuprina long neuropeptide F* gene (*LcNPF*) in *L. c. cuprina.* We used CRISPR/Ca9 to generate a strain carrying a loss-of-function knock-in mutation for *LcNPF*. An RNA-Seq analysis was performed, and physiological and behavioral assays were conducted to evaluate the role of *LcNPF* in larvae and adult flies. Our findings indicate that functional disruption of the *LcNPF* gene significantly impairs egg hatching, larval survival, weight gain, crawling speed and larval time to pupariation. These phenotypic changes were corroborated by RNA-Seq analysis, which revealed downregulation of transcripts in *LcNPF* null mutated larvae associated with the respective physiological processes. In contrast, the foraging behavior of the larvae under the tested conditions was not affected. Interestingly, NPF appears to be essential for the oviposition preference of females for rotten meat but not for male mating behavior or fertility. Our results suggest that NPF signaling plays a central regulatory role in multiple physiological processes across both the larval and adult stages.

**Highlights:**

□ A loss-of-function knock-in mutation of the *LcNPF* gene was obtained using CRISPR/Cas9.
□ *LcNPF*-homozygous mutant larvae showed decreased weight gain, locomotion and survival on rotten meat.
□ Disruption of the *LcNPF* gene eliminated the female preference for oviposition in rotten meat.
□ *LcNPF* does not appear to be essential for normal fertility or male mating behavior as homozygotes were comparable to wild type
