## Supplementary material for "Neuropeptide F regulates adult female response to diet, larval locomotion and several larval physiological processes in *Lucilia cuprina cuprina*": type of RNA are provided in

### Sheet: A.
Sample	Description		Input (raw reads)	Seqs after trimming	Seqs that mapped to the reference genome	% of mapped reads
D3HET1	Paired reads created from D3HET1_R1 + D3HET1_R2		57919906	57292414	52534361	91.6951
D3HET2	Paired reads created from D3HET2_R1 + D3HET2_R2		51710388	51173364	47015699	91.8753
D3HET3	Paired reads created from D3HET3_R1 + D3HET3_R2		46087524	45594362	41806975	91.6933
D3HET4	Paired reads created from D3HET4_R1 + D3HET4_R2		45768000	45320602	41402975	91.3557
D3HET5	Paired reads created from D3HET5_R1 + D3HET5_R2		47559132	47076822	43012333	91.3663
D3HOM1	Paired reads created from D3HOM1_R1 + D3HOM1_R2		48638438	48160112	44421818	92.2378
D3HOM2	Paired reads created from D3HOM2_R1 + D3HOM2_R2		48649968	48117652	44242644	91.9468
D3HOM3	Paired reads created from D3HOM3_R1 + D3HOM3_R2		40392494	39925588	36957725	92.5665
D3HOM4	Paired reads created from D3HOM4_R1 + D3HOM4_R2		44556858	44072834	40376424	91.613
D3HOM5	Paired reads created from D3HOM5_R1 + D3HOM5_R2		52172364	51682132	47726941	92.3471
D5HET1	Paired reads created from D5HET1_R1 + D5HET1_R2		48062922	47619836	43704508	91.7779
D5HET2	Paired reads created from D5HET2_R1 + D5HET2_R2		47182404	46722334	43765931	93.6724
D5HET3	Paired reads created from D5HET3_R1 + D5HET3_R2		52910476	52358706	49002334	93.5897
D5HET4	Paired reads created from D5HET4_R1 + D5HET4_R2		51012756	50538616	47476280	93.9406
D5HET5	Paired reads created from D5HET5_R1 + D5HET5_R2		48407360	47885502	45055104	94.0892
D5HOM1	Paired reads created from D5HOM1_R1 + D5HOM1_R2		49710316	49231558	45207336	91.8259
D5HOM2	Paired reads created from D5HOM2_R1 + D5HOM2_R2		50734296	50212078	46589069	92.7846
D5HOM3	Paired reads created from D5HOM3_R1 + D5HOM3_R2		46498566	46027298	42713883	92.8012
D5HOM4	Paired reads created from D5HOM4_R1 + D5HOM4_R2		49937552	49425926	45592010	92.2431
D5HOM5	Paired reads created from D5HOM5_R1 + D5HOM5_R2		44827234	44362424	41111548	92.672
Abbreviations: heterozygous 3-day-old larva (D3HET); homozygous 3-day-old larva (D3HOM); heterozygous 5-day-old larva (D5HET); homozygous 5-day-old larva (D5HOM)

### Sheet: B.
Assembly stats
24207 sequences detailed as follows matched to the reference genome ID ASM2204524v1
•21801 CDS (15547 annotated as genes)
•1367 non-coding_RNA
•420 misc_RNA (miscellaneous RNAs = small uncharacterized RNAs)
•618 tRNA
•1 uncharacterized RNA
Percent GC:
Sample	GC% before trimming	GC% after trimming
D3HET1	40.2	40
D3HET2	40	39.8
D3HET3	39.7	39.6
D3HET4	39.9	39.7
D3HET5	40.5	40.3
D3HOM1	42	41.8
D3HOM2	40.1	40
D3HOM3	41	40.8
D3HOM4	39.4	39.3
D3HOM5	40.3	40.2
D5HET1	39.4	39.3
D5HET2	39	38.9
D5HET3	38.8	38.7
D5HET4	39.4	39.3
D5HET5	38.5	38.4
D5HOM1	38.2	38
D5HOM2	37.9	37.7
D5HOM3	37.7	37.6
D5HOM4	38.4	38.2
D5HOM5	37.9	37.8
Abbreviations: heterozygous 3-day-old larva (D3HET); homozygous 3-day-old larva (D3HOM); heterozygous 5-day-old larva (D5HET); homozygous 5-day-old larva (D5HOM)
